# Alternate approach to stroke phenotyping identifies a genetic risk locus for small vessel stroke

**DOI:** 10.1101/718221

**Authors:** Joanna von Berg, Sander W. van der Laan, Patrick F. McArdle, Rainer Malik, Steven J. Kittner, Braxton D. Mitchell, Bradford B. Worrall, Jeroen de Ridder, Sara L. Pulit

## Abstract

Stroke causes approximately 1 in every 20 deaths in the United States. Most strokes are ischemic, caused by a blockage of blood flow to the brain. While neurologists agree on the delineation of ischemic stroke (IS) into the three most common subtypes (cardioembolic stroke (CES), large artery stroke (LAS), and small vessel stroke (SVS)), several different subtyping systems exist. The two most commonly-used clinical subtyping systems are TOAST (Trial of Org 10172 in Acute Stroke Treatment) and CCS (Causative Classification System for Stroke), but agreement between these two systems is only moderate. Here, we have compared two approaches to combining the existing subtyping systems for a phenotype suited for a genome-wide association study (GWAS).

We used the NINDS Stroke Genetics Network dataset (SiGN, 13,390 cases and 28,026 controls), which includes cases with both CCS and TOAST subtypes. We defined two new phenotypes: 1) the intersect, for which an individual must be assigned the same subtype by CCS and TOAST; and 2) the union, for which an individual must be assigned a subtype by either CCS or TOAST. The union yields the largest sample size while the intersect may yield a phenotype with less potential misclassification.

We performed GWAS for all subtypes, using the original subtyping systems, the intersect, and the union as phenotypes. In each subtype, heritability was higher for the intersect phenotype compared to the union, CCS (alone), and TOAST (alone) phenotypes. We observed stronger effects at known IS variants with the intersect compared to the other phenotype definitions. In GWAS of the intersect, we identify rs10029218 as an associated variant with small vessel stroke. We conclude that in the absence of a golden standard for phenotyping, taking this alternate approach yields more power to detect genetic associations in ischemic stroke.

**Author summary:** Around one in five people will have a stroke at some point in their life. Most strokes (~80%) are ischemic, caused by a blockage of blood supply to the brain. Ischemic stroke risk is partly influenced by lifestyle, and partly by genetics. There are different ischemic stroke subtypes, and genome-wide association studies (GWAS) indicate that the genetic risk for these subtypes is influenced by different genetic factors. Genetic studies of ischemic stroke are therefore typically performed by analyzing each subtype separately. There are several methods to determine someone’s subtype based on clinical features. To find more genetic factors that influence ischemic stroke risk, we aimed to find a group of patients that are phenotypically similar by using information from all subtyping methods. We compared a group of patients assigned the same subtype by all subtyping methods (the intersect) to a group of patients assigned that subtype by at least one subtyping method (the union). Even though the intersect sample size is smaller, we find genetic factors in the intersect GWAS have stronger genetic effects, likely explained by the fact that we are more certain of the subtype in the intersect. Using the intersect, we find new risk-associated genetic factors.
