## Supplemental Table 7 for "Alternate approach to stroke phenotyping identifies a genetic risk locus for small vessel stroke"

### Sheet: Sheet1
rsid	chr-pos	genes	loctogene	risk/ref	raf	phenotype	analysis	OR	lower-95-cof	upper-95-cof	pval	log10(BF)
rs880315	1p36	CASZ1	Intronic	C/T	0.4	AS	TRANS	1.05	1.04	1.07	3.62E-10	8.09
rs12037987	1p13	WNT2B	Intronic	C/T	0.16	AS	TRANS	1.07	1.05	1.1	2.73E-8	6.33
rs146390073	1q43	RGS7	Intronic	T/C	0.02	CES	EUR	1.95	1.54	2.47	2.20E-8	NA
rs12476527	2p23	KCNK3	5′-UTR	G/T	0.48	AS	TRANS	1.05	1.03	1.07	6.44E-8	6.47
rs7610618	3q25	TM4SF4–TM4SF1	Intergenic	T/C	0.01	LAS	EUR	2.33	1.74	3.12	1.44E-8	NA
rs34311906	4q25	ANK2	Intergenic	C/T	0.41	AIS	EUR	1.07	1.04	1.09	1.07E-8	5.67
rs17612742	4q31	EDNRA	Intronic	C/T	0.21	LAS	TRANS	1.19	1.13	1.26	1.46E-11	9.47
rs6825454	4q31	FGA	Intergenic	C/T	0.31	AIS	TRANS	1.06	1.04	1.08	7.43E-10	7.53
rs11957829	5q23	LOC100505841	Intronic	A/G	0.82	AIS	TRANS	1.07	1.05	1.1	7.51E-9	6.67
rs6891174	5q35	NKX2-5	Intergenic	A/G	0.35	CES	TRANS	1.11	1.07	1.16	5.82E-9	6.96
rs16896398	6p21	SLC22A7–ZNF318	Intergenic	T/A	0.34	AS	TRANS	1.05	1.03	1.07	1.30E-8	6.6
rs42039	7q21	CDK6	3′-UTR	C/T	0.77	AIS	TRANS	1.07	1.04	1.09	6.55E-9	6.84
rs7859727	9p21	Chr9p21	ncRNA/intronic	T/C	0.53	AS	TRANS	1.05	1.03	1.07	4.22E-10	8.01
rs10820405	9q31	LINC01492	ncRNA/intronic	G/A	0.82	LAS	EUR	1.2	1.12	1.28	4.51E-8	4.74
rs2295786	10q24	SH3PXD2A	Intergenic	A/T	0.6	AS	TRANS	1.05	1.04	1.07	1.80E-10	8.34
rs7304841	12p12	PDE3A	Intronic	A/C	0.59	AIS	TRANS	1.05	1.03	1.07	4.93E-8	5.87
rs35436	12q24	TBX3	Intergenic	C/T	0.62	AS	TRANS	1.05	1.03	1.06	2.87E-8	6.29
rs9526212	13q14	LRCH1	Intronic	G/A	0.76	AS	TRANS	1.06	1.04	1.08	5.03E-10	7.97
rs4932370	15q26	FURIN–FES	Intergenic	A/G	0.33	AIS	TRANS	1.05	1.03	1.07	2.88E-8	6.05
rs11867415	17p13	PRPF8	Intronic	G/A	0.18	AIS	TRANS	1.09	1.06	1.13	4.81E-8	6.06
rs2229383	19p13	ILF3–SLC44A2	Exonic/synonymous	T/G	0.65	AIS	TRANS	1.05	1.03	1.07	4.72E-8	6.02
rs8103309	19p13	SMARCA4–LDLR	Intergenic	T/C	0.65	AS	TRANS	1.05	1.03	1.07	3.40E-8	5.85
rs12124533	1p13	TSPAN2	Intergenic	T/C	0.24	LAS	TRANS	1.17	1.11	1.23	1.22E-8	6.6
rs1052053	1q22	PMF1–SEMA4A	Exonic/nonsynonymous	G/A	0.4	AS	TRANS	1.06	1.05	1.08	2.70E-14	11.92
rs13143308	4q25	PITX2	Intergenic	T/G	0.28	CES	TRANS	1.32	1.27	1.37	1.86E-47	45.1
rs4959130	6p25	FOXF2	Intergenic	A/G	0.14	AS	TRANS	1.08	1.05	1.11	1.42E-9	7.52
rs2107595	7p21	HDAC9–TWIST1	Intergenic	A/G	0.24	LAS	TRANS	1.21	1.15	1.26	3.65E-15	12.99
rs635634	9q34	ABO	Intergenic	T/C	0.19	AIS	EUR	1.08	1.05	1.11	9.18E-9	4.99
rs2005108	11q22	MMP12	Intergenic	T/C	0.12	AIS	TRANS	1.08	1.05	1.11	3.33E-8	6.12
rs3184504	12q24	SH2B3	Exonic/nonsynonymous	T/C	0.45	AIS	TRANS	1.08	1.06	1.1	2.17E-14	12.04
rs12932445	16q22	ZFHX3	Intronic	C/T	0.21	CES	TRANS	1.2	1.15	1.25	6.86E-18	15.49
rs12445022	16q24	ZCCHC14	Intergenic	A/G	0.31	AS	TRANS	1.06	1.04	1.08	1.05E-10	8.57
